# Key unprotected areas for carnivore conservation in Mexico

**DOI:** 10.1101/2024.02.10.579669

**Authors:** Germar Gonzalez, Nyeema C. Harris

## Abstract

Area-based conservation remains a pivotal component of global wildlife protection efforts. Mexico hosts a diverse array of area-based approaches, encompassing protected areas (PAs) and other effective area-based conservation measures (OECMs) such as voluntary conservation areas (VCAs) and wildlife management units (UMAs). Indigenous Territories (ITs) also provide heightened conservation potential through traditional ecological knowledge systems. These conservation spaces exhibit significant variations in community involvement, national coverage, and governance. Here, we evaluate the conservation potential of these land management types for 29 terrestrial carnivores, focusing on spatial co-occurrence. We determine areas in Mexico lacking area-based protection and calculate carnivore richness per land management type. Analyzing overlap between land management types and carnivore ranges, we employ heat maps to visualize overlap occurrence and key unprotected areas. We found that across all carnivore ranges, 87% of the area remains unprotected under designated protection areas (PAs & VCAs), decreasing to 65.2% after including non-designated types (ITs and UMAs). We identified several key gaps in the protection estate for Mexican carnivores, most notably on the eastern Mexican coast in the state of Veracruz. Our findings corroborate the importance of including Indigenous Peoples and Local Communities in conservation efforts, emphasizing their contributions to the stewardship of Mexican ecosystems. As the global protected area estate continues to expand under the post-2020 global biodiversity targets, and the importance of a well-designed and diverse portfolio of practices for conservation is recognized, the need for collective action, increased collaboration and inclusivity, and effective communication amongst stakeholders becomes necessary for carnivore conservation.
