## Supplementary Table 1 for "Key unprotected areas for carnivore conservation in Mexico"

Species Name	Scientific Name	IUCN Conservation Status	National Conservation Status	Endemic	TotalRange_AreaKM	OverlapIT_AreaKM	OverlapPA_AreaKM	OverlapUMA_AreaKM	OverlapVCA_AreaKM	RangeinIT_Percent	RangeinPA_Percent	RangeinUMA_Percent	RangeinVCA_Percent	ITinRange_Percent	PAinRange_Percent	UMAinRange_Percent	VCAinRange_Percent	ProtectedRangeNoDesignated_Percent	UnprotectedRangeNoDesignated_Percent	ProtectedRangeDesignated_Percent	UnprotectedRangeDesignated_Percent	OverlapOccurenceinRange_Metric
American badger	Taxidea taxus	Least Concern	Threatened	No	1332978.36	91671.45328	163288.6896	148176.3114	2923.899815	32.65	68.77	85.91	45.39	6.88	12.25	11.12	0.22	28.06	71.94	12.33	87.67	2.40
American black bear	Ursus americanus	Least Concern	Endangered	No	780361.8427	52403.98306	71474.74175	72243.06189	1837.243609	18.66	30.10	41.88	28.52	6.72	9.16	9.26	0.24	23.13	76.87	9.24	90.76	2.24
American hog-nosed skunk	Conepatus leuconotus	Least Concern	Not Threatened	No	1541243.762	175545.8104	132093.4243	112109.6028	4371.377673	62.52	55.64	65.00	67.87	11.39	8.57	7.27	0.28	25.24	74.76	8.66	91.34	2.28
Black-footed ferret	Mustela nigripes	Endangered	Not Threatened	No	115752.2115	0	6365.155577	11650.46516	552.763674	0.00	2.68	6.75	8.58	0.00	5.50	10.07	0.48	14.9	85.1	5.64	94.36	1.14
Bobcat	Lynx rufus	Least Concern	Not Threatened	No	1435728.983	97260.46365	172903.1769	153281.8592	2689.84629	34.64	72.82	88.87	41.76	6.77	12.04	10.68	0.19	27.2	72.8	12.11	87.89	2.48
Cacomistle	Bassariscus sumichrasti	Least Concern	Subject to special protection measures	No	373792.3658	171759.9891	47297.28421	11413.15848	3664.38665	61.18	19.92	6.62	56.89	45.95	12.65	3.05	0.98	55.67	44.33	13.17	86.83	6.97
Coyote	Canis latrans	Least Concern	Not Threatened	No	1940980.586	278351.4843	230174.1646	169997.758	6427.814943	99.14	96.95	98.56	99.79	14.34	11.86	8.76	0.33	32.02	67.98	12.01	87.99	3.27
Eastern spotted skunk	Spilogale putorius	Vulnerable	Not Threatened	No	22435.35212	1.985939	1928.814437	1700.07975	0.709639	0.00	0.81	0.99	0.01	0.01	8.60	7.58	0.00	15.78	84.22	8.60	91.40	0.41
Gray fox	Urocyon cinereoargenteus	Least Concern	Threatened	No	1943985.038	278449.4826	231829.1888	170611.3758	6419.693491	99.17	97.64	98.92	99.67	14.32	11.93	8.78	0.33	32.06	67.94	12.08	87.92	3.30
Greater Grison	Galictis vittata	Least Concern	Threatened	No	794560.6498	232617.2714	99892.8936	32803.63279	4046.796524	82.85	42.07	19.02	62.83	29.28	12.57	4.13	0.51	40.94	59.06	12.83	87.17	5.54
Hooded skunk	Mephitis macroura	Least Concern	Not Threatened	No	1350324.435	157787.868	124639.2941	88017.82204	3547.047882	56.20	52.50	51.03	55.07	11.69	9.23	6.52	0.26	25.19	74.81	9.31	90.69	2.50
Jaguar	Panthera onca	Near Threatened	Endangered	No	290218.8685	85750.05283	53539.74948	20291.95946	2761.802553	30.54	22.55	11.76	42.88	29.55	18.45	6.99	0.95	47.41	52.59	19.00	81.00	8.53
Jaguarundi	Herpailurus yagouaroundi	Least Concern	Threatened	No	680967.7423	194186.7339	74,937.07	24801.38918	4021.443099	69.16	31.56	14.38	62.43	28.52	11.00	3.64	0.59	39.52	60.48	11.31	88.69	4.23
Kinkajou	Potos flavus	Least Concern	Subject to special protection measures	No	490816.8679	200123.6827	57958.34765	13288.1903	3906.885394	71.28	24.41	7.70	60.66	40.77	11.81	2.71	0.80	50.13	49.87	12.22	87.78	5.95
Kit fox	Vulpes macrotis	Least Concern	Not Threatened	No	632630.5441	3985.808769	100689.9	89410.82632	1737.876858	1.42	42.41	51.84	26.98	0.63	15.92	14.13	0.27	28.68	71.32	15.98	84.02	2.27
Long-tailed weasel	Mustela frenata	Least Concern	Not Threatened	No	1695233.21	269348.6999	172367.1584	108370.3443	5876.794804	95.93	72.60	62.83	91.24	15.89	10.17	6.39	0.35	29.57	70.43	10.32	89.68	3.22
Margay	Leopardus wiedii	Near Threatened	Endangered	No	685831.0745	230088.8156	75396.29842	24624.14675	4168.313976	81.95	31.76	14.28	64.71	33.55	10.99	3.59	0.61	43.21	56.79	11.32	88.68	5.53
Northern raccoon	Procyon lotor	Least Concern	Not Threatened	No	1885922.166	278085.0268	188620.7121	160198.2167	6214.527077	99.05	79.44	92.88	96.48	14.75	10.00	8.49	0.33	30.54	69.46	10.15	89.85	3.03
Ocelot	Leopardus pardalis	Least Concern	Endangered	No	627012.3588	183678.8837	65092.73735	26143.74049	3462.6427	65.42	27.42	15.16	53.76	29.29	10.38	4.17	0.55	39.76	60.24	10.70	89.30	4.64
Puma	Puma concolor	Least Concern	Not Threatened	No	1858125.399	269572.3004	223655.0217	169960.4496	6338.77822	96.01	94.20	98.54	98.41	14.51	12.04	9.15	0.34	32.67	67.33	12.19	87.81	3.36
Pygmy raccoon	Procyon pygmaeus	Critically Endangered	Endangered	Yes	459.6158777	80.92116972	253.8098242	0	0	0.03	0.11	0.00	0.00	17.61	55.22	0.00	0.00	63.72	36.28	55.22	44.78	9.11
Pygmy spotted skunk	Spilogale pygmaea	Vulnerable	Threatened	Yes	93843.35972	15986.31023	5324.228908	6753.855945	485.918363	5.69	2.24	3.92	7.54	17.04	5.67	7.20	0.52	27.55	72.45	5.81	94.19	2.88
Ringtail	Bassariscus astutus	Least Concern	Threatened	No	1583820.554	151846.7286	177882.0342	158582.4969	4344.326685	54.08	74.92	91.94	67.45	9.59	11.23	10.01	0.27	28.39	71.61	11.33	88.67	2.72
Southern spotted skunk	Spilogale angustifrons	Least Concern	Not Threatened	No	484599.6312	174983.9297	66146.6184	11878.44589	3476.938119	62.32	27.86	6.89	53.98	36.11	13.65	2.45	0.72	47.53	52.47	14.03	85.97	5.40
Striped hog-nosed skunk	Conepatus semistriatus	Least Concern	Subject to special protection measures	No	219911.026	98391.7588	35747.015	9344.000198	1936.310058	35.04	15.06	5.42	30.06	44.74	16.26	4.25	0.88	58.03	41.97	16.89	83.11	8.10
Striped skunk	Mephitis mephitis	Least Concern	Not Threatened	No	560397.8641	31703.60565	51218.85296	57132.54535	1447.253915	11.29	21.57	33.12	22.47	5.66	9.14	10.19	0.26	23.97	76.03	9.23	90.77	1.28
Tayra	Eira barbara	Least Concern	Endangered	No	794560.6498	232617.2714	99892.8936	32803.63279	4046.796524	82.85	42.07	19.02	62.83	29.28	12.57	4.13	0.51	40.94	59.06	12.83	87.17	5.54
Western spotted skunk	Spilogale gracilis	Least Concern	Not Threatened	No	980930.9712	33493.10278	122507.0929	123634.5779	2184.914838	11.93	51.60	71.68	33.92	3.41	12.49	12.60	0.22	26.74	73.26	12.57	87.43	1.99
White-nosed coati	Nasua narica	Least Concern	Not Threatened	No	1465809.825	268801.893	144192.5975	100033.4362	5895.629929	95.74	60.73	58.00	91.53	18.34	9.84	6.82	0.40	32.01	67.99	10.02	89.98	3.39
